# The *Giardia* lamellipodium-like ventrolateral flange supports attachment and rapid cytokinesis

**DOI:** 10.1101/2021.01.31.429041

**Authors:** William R. Hardin, Germain C. M. Alas, Nikita Taparia, Elizabeth B. Thomas, Melissa Steele-Ogus, Kelli L. Hvorecny, Aaron R. Halpern, Pavla Tůmová, Justin M. Kollman, Joshua C. Vaughan, Nathan J. Sniadecki, Alexander R. Paredez

**Affiliations:** Department of Biology, University of Washington, Seattle, USA; Department of Mechanical Engineering, University of Washington, Seattle, USA; Department of Biochemistry, University of Washington, Seattle, USA; Department of Chemistry, University of Washington, Seattle, USA; Institute of Immunology and Microbiology, 1^st^ Faculty of Medicine, Charles University, Prague, Czech Republic; Department of Physiology and Biophysics, University of Washington, Seattle, USA; Bioengineering, University of Washington, Seattle, WA 98105, USA; Lab Medicine & Pathology, University of Washington, Seattle, WA 98105, USA; Center for Cardiovascular Biology, University of Washington, Seattle, WA 98105, USA; Institute for Stem Cell and Regenerative Medicine, University of Washington, Seattle, WA 98105, USA

## Abstract

Attachment to the intestinal epithelium is critical to the lifestyle of the ubiquitous parasite *Giardia lamblia*. The microtubule cytoskeleton plays a well characterized role in attachment via the ventral adhesive disc, whereas the role of the unconventional actin cytoskeleton is controversial. We identified a novel actin associated protein with putative WH2-like actin binding domains we named Flangin. Flangin complexes with *Giardia* actin and is enriched in the ventrolateral flange (VLF), a lamellipodium-like membrane protrusion at the interface between parasites and attached surfaces. Live imaging revealed that the VLF grows to ~1 μm in width after cytokinesis, then remains size-uniform in interphase, grows during mitosis, and is resorbed during cytokinesis. A Flangin truncation mutant stabilizes the VLF and blocks cytokinesis, indicating that the VLF is a membrane reservoir supporting rapid myosin-independent cytokinesis in *Giardia*. Rho family GTPases are important regulators of membrane protrusions, *Gl*Rac, the sole Rho family GTPase in *Giardia*, was localized to the VLF. Knockdown of Flangin, actin, and *Gl*Rac result in VLF formation defects indicating a conserved role for *Gl*Rac and *a*ctin in forming membrane protrusions, despite the absence of canonical actin binding proteins that link Rho GTPase signaling to lamellipodia formation. Flangin-depleted parasites challenged with fluid shear force in flow chambers had a reduced ability to remain attached, indicating a role for the VLF in attachment. This secondary attachment mechanism complements the microtubule based adhesive ventral disc, a feature that is particularly important during mitosis when the parental ventral disc begins disassembly in preparation for cytokinesis.

**Importance:** The ventrolateral flange (VLF) is a lamellipodium-like structure found at the host-parasite interface that has long been thought to be involved in parasite attachment. The proteins responsible for building the VLF have remained unidentified precluding manipulation of the VLF to determine its role in *Giardia* biology. We identified Flangin, a novel actin associated protein that localizes to the VLF, implicating *Giardia* actin in VLF formation. We demonstrate that: 1.) Flangin, actin, and *Gl*Rac are required for VLF formation, 2.) the VLF serves as a membrane reservoir to support *Giardia’s* incredibly fast cytokinesis, and 3) the VLF augments attachment, which is critical to parasitism. The microtubule-based adhesive ventral disc and the actin-based ventrolateral flange represent redundant means of maintaining attachment, the presence of redundant systems illustrate the importance of attachment to the lifestyle of this ubiquitous parasite.
