## Supplementary material for "The *Giardia* lamellipodium-like ventrolateral flange supports attachment and rapid cytokinesis": Table S1

### Sheet: Multiple Predicted WH2 domains
ORF	Annotation	Querry	PHI Pattern	WH2 domain position	Conserved Domains	MW
GL50803_112114	SPLICING FACTOR	DM WASP AAF56819	[L]-[LMF]-X(1,3)-I-X(3,9)-L-[KNRH]-[KRHQSQPN]-[VILATSG]	2: 1192, 1759	PRP8 RNA processing	261376
GL50803_14242	HYPOTHETICAL	CIB NCBI CAA21832	[IL]-[LMF]-X(1,3)-I-X(3,9)-L-[KNRH]-[KRHQSQPN]-[VILATSG]	3: 914, 2594, 3132	Dynein Heavy Chain	633318
GL50803_15451	Spindle pole protein	DM SACROMERE AAF54641	[EL]-[LMF]-X-X-[LI]-X-X-X-X-X-X-L-[KNRH]-[KRHQSQPNV]-[VILATSGK]	2: 285, 1567	SMC Domain	250948
GL50803_16037	HYPOTHETICAL	SPIRE ISOFORM D NP 724255	L-[LMF]-X-X-I-X-X-X-X-X-X-L-[KNRH]-[KRHQSQPN]-[VILATSG]	2: 399, 864	PAP/OAS1-like domain 5	174112
GL50803_39938	HYPOTHETICAL	SC SRV 2 AAA35094	[VL]-[LMF]-X-X-[IL]-X-X-X-X-X-X-X-X-X-L-[KNRH]-[KRHQSQPN]-[VILATSG]	3:3421, 4702, 5567	None	716452
GL50803_7031	Spindle pole protein	DM SCAR AAF53042	L-[LMFK]-X(1,3)-I-X(3,9)-L-[KNRH]-[KRHQSQPN]-[VILATSG]	3: 362, 490, 854	BRO1 domain, SMC domain	109262
GL50803_90024	HYPOTHETICAL	HS WASP AF115549	L-[LMF]-X(1,3)-[IL]-X(3,9)-L-[KNRH]-[KRHQSQPN]-[VILATSG]	3: 2959, 3726, 5666	Pleckstrin homology-like domain	637331
GL50803_95530	HYPOTHETICAL	HS CAP Q01518	L-[LMF]-X(1,3)-I-X(3,9)-L-[KRH]-[KRHQSQPN]-[VILATSG]	2: 525, 1319	ARM repeats	172271

### Sheet: All putative WH2 proteins
ORF	Annotation	Querry	PHI Pattern
GL50803_101168	PROTEIN 21.1	HS CAP2 P40123	L-[LMF]-X-X-[IL]-X-X-X-X-X-X-X-X-X-L-[KRH]-[KRHQSQPN]-[VILATSG]
GL50803_101168	PROTEIN 21.1	C ELEGANS CAP AAK85482	L-[LMF]-X-X-[IL]-X-X-X-X-X-X-X-X-X-L-[KNRH]-[KRHQSQPN]-[VILATSG]
GL50803_101212	HYPOTHETICAL	ID 043312 AB007889	[ML]-[LMF]-X(1,3)-I-X(3,9)-L-[KNRH]-[KRHQSQPN]-[VILATSG]
GL50803_10139	HYPOTHETICAL	HS WAF 1 D87459	L-[LMF]-X(1,3)-I-X(3,9)-L-[KNRH]-[KRHQSQPN]-[VILATSG]
GL50803_10167	COILED COIL	DM VRP1 AAF46800.1	[L]-[LMFK]-X(1,3)-I-X(3,9)-L-[KNRH]-[KRHQSQPN]-[VILATSG]
GL50803_101943	HYPOTHETICAL	HS WASF3 AB026543	L-[LMF]-X(1,3)-I-X(3,9)-L-[KNRH]-[KRHQSQPN]-[VILATSG]
GL50803_10232	HYPOTHETICAL	DM SACROMERE AAF54641	[EL]-[LMF]-X-X-[LI]-X-X-X-X-X-X-L-[KNRH]-[KRHQSQPNV]-[VILATSGK]
GL50803_102461	Spindle pole protein	DM SCAR AAF53042	L-[LMFK]-X-X-I-X-X-X-X-X-L-[KNRH]-[KRHQSQPN]-[VILATSG]
GL50803_102461	Spindle pole protein	DM VRP1 AAF46800.1	L-[LMFK]-X-X-I-X-X-X-X-X-L-[KNRH]-[KRHQSQPN]-[VILATSG]
GL50803_102858	DNA HELICASE	SC SRV 2 AAA35094	[VL]-[LMF]-X(1,3)-[IL]-X(3,9)-L-[KNRH]-[KRHQSQPN]-[VILATSG]
GL50803_10291	HYPOTHETICAL	HS CAP2 P40123	L-[LMF]-X-X-[IL]-X-X-X-X-X-X-X-X-X-L-[KRH]-[KRHQSQPN]-[VILATSG]
GL50803_103059	DYENIN HEAVY CHAIN	DM SACROMERE AAF54641	[EL]-[LMF]-X-X-[LI]-X-X-X-X-X-X-L-[KNRH]-[KRHQSQPNV]-[VILATSGK]
GL50803_103285	DNA BAP	HS CAP Q01518	L-[LMF]-X(1,3)-I-X(3,9)-L-[KRH]-[KRHQSQPN]-[VILATSG]
GL50803_103810	PROTEIN 21.1	DM SACROMERE AAF54641	[EL]-[LMF]-X(1,3)-I-X(3,9)-[LI]-[KNRH]-[KRHQSQPN]-[VILATSG]
GL50803_103818	HYPOTHETICAL	CIB NCBI CAA21832	[IL]-[LMF]-X(1,3)-I-X(3,9)-L-[KNRH]-[KRHQSQPN]-[VILATSG]
GL50803_103838	KINASE	DM CAP AAF51408	L-[LMF]-X-X-I-X-X-X-X-X-X-X-X-X-L-[KNRH]-[KRHQSQPN]-[VILATSG]
GL50803_103838	KINASE	C ELEGANS CAP AAK85482	L-[LMF]-X-X-[IL]-X-X-X-X-X-X-X-X-X-L-[KNRH]-[KRHQSQPN]-[VILATSG]
GL50803_103878	HYPOTHETICAL	HS AUTOANTIGEN 64K	L-[LMF]-X-X-I-X-X-X-X-X-X-X-L-[KNRH]-[KRHQSQPN]-[VILATSG]
GL50803_103878	HYPOTHETICAL	HS THYMOSIN B15 CAD68144	[DL]-[LMF]-X-X-[IV]-X-X-X-X-X-X-X-L-[KNRH]-[KRHQSQPN]-[VILATSG]
GL50803_103878	HYPOTHETICAL	CIB NCBI CAA21832	[IL]-[LMF]-X-X-I-X-X-X-X-X-X-X-L-[KNRH]-[KRHQSQPN]-[VILATSG]
GL50803_10632	PROTEIN 21.1	SC VRP1 SGD YLR337W	L-[LMF]-X(1,3)-I-X(3,9)-L-[KNRH]-[KRHQSQPN]-[VILATSG]
GL50803_10679	HYPOTHETICAL	HS WASF3 AB026543	L-[LMF]-X(1,3)-I-X(3,9)-L-[KNRH]-[KRHQSQPN]-[VILATSG]
GL50803_10813	HYPOTHETICAL	HS WASP AF115549	L-[LMF]-X-X-I-X-X-X-X-X-L-[KNRH]-[KRHQSQPN]-[VILATSG]
GL50803_10813	HYPOTHETICAL	HS WASF3 AB026543	L-[LMF]-X-X-I-X-X-X-X-X-L-[KNRH]-[KRHQSQPN]-[VILATSG]
GL50803_10813	HYPOTHETICAL	HS WASF2 AB026542	L-[LMF]-X-X-I-X-X-X-X-X-L-[KNRH]-[KRHQSQPN]-[VILATSG]
GL50803_10813	HYPOTHETICAL	SC VRP1 SGD YLR337W	L-[LMF]-X-X-I-X-X-X-X-X-L-[KNRH]-[KRHQSQPN]-[VILATSG]
GL50803_10813	HYPOTHETICAL	DM SCAR AAF53042	L-[LMFK]-X-X-I-X-X-X-X-X-L-[KNRH]-[KRHQSQPN]-[VILATSG]
GL50803_10813	HYPOTHETICAL	DM VRP1 AAF46800.1	L-[LMFK]-X-X-I-X-X-X-X-X-L-[KNRH]-[KRHQSQPN]-[VILATSG]
GL50803_10813	HYPOTHETICAL	ID 095559 AL035288	L-[LMF]-X-X-I-X-X-X-X-X-L-[KNRH]-[KRHQSQPN]-[VILATSG]
GL50803_10813	HYPOTHETICAL	ID 043312 AB007889	[ML]-[LMF]-X-X-I-X-X-X-X-X-L-[KNRH]-[KRHQSQPN]-[VILATSG]
GL50803_10813	HYPOTHETICAL	HUMAN NWASP D88460	L-[LMF]-X-X-I-X-X-X-X-X-L-[KNRH]-[KRHQSQPN]-[VILATSG]
GL50803_10813	HYPOTHETICAL	HUMAN NWASP D88460	L-[LMF]-X-X-I-X-X-X-X-X-L-[KNRH]-[KRHQSQPN]-[VILATSG]
GL50803_10813	HYPOTHETICAL	HS WAS AF031588	L-[LMF]-X-X-I-X-X-X-X-X-L-[KNRH]-[KRHQSQPN]-[VILATSG]
GL50803_10813	HYPOTHETICAL	HS SCAR 2	L-[LMF]-X-X-I-X-X-X-X-X-L-[KNRH]-[KRHQSQPN]-[VILATSG]
GL50803_10813	HYPOTHETICAL	HS WAF 1 D87459	L-[LMF]-X-X-I-X-X-X-X-X-L-[KNRH]-[KRHQSQPN]-[VILATSG]
GL50803_10879	HYPOTHETICAL	SC SRV 2 AAA35094	[VL]-[LMF]-X-X-[IL]-X-X-X-X-X-X-X-X-X-L-[KNRH]-[KRHQSQPN]-[VILATSG]
GL50803_10879	HYPOTHETICAL	DM CAP AAF51408	L-[LMF]-X-X-I-X-X-X-X-X-X-X-X-X-L-[KNRH]-[KRHQSQPN]-[VILATSG]
GL50803_11099	PROTEIN 21.1	DM SACROMERE AAF54641	[EL]-[LMF]-X-X-[LI]-X-X-X-X-X-X-L-[KNRH]-[KRHQSQPNV]-[VILATSGK]
GL50803_11178	KINASE	DM SACROMERE AAF54641	[EL]-[LMF]-X(1,3)-I-X(3,9)-[LI]-[KNRH]-[KRHQSQPN]-[VILATSG]
GL50803_112114	SPLICING FACTOR	DM WASP AAF56819	[L]-[LMF]-X(1,3)-I-X(3,9)-L-[KNRH]-[KRHQSQPN]-[VILATSG]
GL50803_112692	ABC TRANSPORT, ATPASE	SC SRV 2 AAA35094	[VL]-[LMF]-X-X-[IL]-X-X-X-X-X-X-X-X-X-L-[KNRH]-[KRHQSQPN]-[VILATSG]
GL50803_112827	HYPOTHETICAL	HS WAF 1 D87459	L-[LMF]-X(1,3)-I-X(3,9)-L-[KNRH]-[KRHQSQPN]-[VILATSG]
GL50803_113021	Acetyl-CoA carboxylase/pyruvate carboxylase	HS THYMOSIN B15 CAD68144	[DL]-[LMF]-X-X-[IV]-X-X-X-X-X-X-X-L-[KNRH]-[KRHQSQPN]-[VILATSG]
GL50803_113137	HYPOTHETICAL	DM SACROMERE AAF54641	[EL]-[LMF]-X-X-[LI]-X-X-X-X-X-X-L-[KNRH]-[KRHQSQPNV]-[VILATSGK]
GL50803_11321	HYPOTHETICAL	DM SACROMERE AAF54641	[EL]-[LMF]-X-X-[LI]-X-X-X-X-X-X-L-[KNRH]-[KRHQSQPNV]-[VILATSGK]
GL50803_113282	HYPOTHETICAL	C ELEGANS CAP AAK85482	L-[LMF]-X(1,3)-[IL]-X(3,9)-L-[KNRH]-[KRHQSQPN]-[VILATSG]
GL50803_113456	KINASE	SC SRV 2 AAA35094	[VL]-[LMF]-X-X-[IL]-X-X-X-X-X-X-X-X-X-L-[KNRH]-[KRHQSQPN]-[VILATSG]
GL50803_11355	KINASE	SC VRP1 SGD YLR337W	L-[LMF]-X(1,3)-I-X(3,9)-L-[KNRH]-[KRHQSQPN]-[VILATSG]
GL50803_113873	HYPOTHETICAL	SPIRE ISOFORM D NP 724255	L-[LMF]-X-X-I-X-X-X-X-X-X-L-[KNRH]-[KRHQSQPN]-[VILATSG]
GL50803_113892	Long chain fatty acid CoA ligase	HS CAP2 P40123	L-[LMF]-X-X-[IL]-X-X-X-X-X-X-X-X-X-L-[KRH]-[KRHQSQPN]-[VILATSG]
GL50803_113892	LONg chain fatty acid CoA ligase	C ELEGANS CAP AAK85482	L-[LMF]-X-X-[IL]-X-X-X-X-X-X-X-X-X-L-[KNRH]-[KRHQSQPN]-[VILATSG]
GL50803_113921	HYPOTHETICAL	HS WAF 1 D87459	L-[LMF]-X(1,3)-I-X(3,9)-L-[KNRH]-[KRHQSQPN]-[VILATSG]
GL50803_114242	HYPOTHETICAL	C ELEGANS CAP AAK85482	L-[LMF]-X-X-[IL]-X-X-X-X-X-X-X-X-X-L-[KNRH]-[KRHQSQPN]-[VILATSG]
GL50803_11442	KINESIN RELATED	HS CAP2 P40123	L-[LMF]-X(1,3)-[IL]-X(3,9)-L-[KRH]-[KRHQSQPN]-[VILATSG]
GL50803_11638	TOPOISOMERASE	ID 075128 AB014533	L-[LMF]-X(1,3)-I-X(3,9)-L-[KNRH]-[KRHQSQPN]-[VILATSG]
GL50803_12207	HYPOTHETICAL	SC SRV 2 AAA35094	[VL]-[LMF]-X(1,3)-[IL]-X(3,9)-L-[KNRH]-[KRHQSQPN]-[VILATSG]
GL50803_12216	ATP SYNTHASE SUBUNIT	SPIRE ISOFORM D NP 724255	L-[LMF]-X-X-I-X-X-X-X-X-X-L-[KNRH]-[KRHQSQPN]-[VILATSG]
GL50803_137684	HYPOTHETICAL	DM SACROMERE AAF54641	[EL]-[LMF]-X(1,3)-I-X(3,9)-[LI]-[KNRH]-[KRHQSQPN]-[VILATSG]
GL50803_137711	HYPOTHETICAL	SC VRP1 SGD YLR337W	L-[LMF]-X(1,3)-I-X(3,9)-L-[KNRH]-[KRHQSQPN]-[VILATSG]
GL50803_137716	AXONEME	DM SACROMERE AAF54641	[EL]-[LMF]-X-X-[LI]-X-X-X-X-X-X-L-[KNRH]-[KRHQSQPNV]-[VILATSGK]
GL50803_137726	ABC	SC SRV 2 AAA35094	[VL]-[LMF]-X-X-[IL]-X-X-X-X-X-X-X-X-X-L-[KNRH]-[KRHQSQPN]-[VILATSG]
GL50803_137753	HYPOTHETICAL	DM SCAR AAF53042	L-[LMFK]-X(1,3)-I-X(3,9)-L-[KNRH]-[KRHQSQPN]-[VILATSG]
GL50803_13809	HYPOTHETICAL	DM SACROMERE AAF54641	[EL]-[LMF]-X-X-[LI]-X-X-X-X-X-X-L-[KNRH]-[KRHQSQPNV]-[VILATSGK]
GL50803_13981	KINASE, NEK	HS CAP Q01518	L-[LMF]-X-X-I-X-X-X-X-X-X-X-X-X-L-[KRH]-[KRHQSQPN]-[VILATSG]
GL50803_13981	KINASE, NEK	HS CAP2 P40123	L-[LMF]-X-X-[IL]-X-X-X-X-X-X-X-X-X-L-[KRH]-[KRHQSQPN]-[VILATSG]
GL50803_13981	KINASE	DM CAP AAF51408	L-[LMF]-X-X-I-X-X-X-X-X-X-X-X-X-L-[KNRH]-[KRHQSQPN]-[VILATSG]
GL50803_13981	KINASE	C ELEGANS CAP AAK85482	L-[LMF]-X-X-[IL]-X-X-X-X-X-X-X-X-X-L-[KNRH]-[KRHQSQPN]-[VILATSG]
GL50803_13999	HYPOTHETICAL	HS CAP2 P40123	L-[LMF]-X(1,3)-[IL]-X(3,9)-L-[KRH]-[KRHQSQPN]-[VILATSG]
GL50803_14002	HYPOTHETICAL	C ELEGANS CAP AAK85482	L-[LMF]-X-X-[IL]-X-X-X-X-X-X-X-X-X-L-[KNRH]-[KRHQSQPN]-[VILATSG]
GL50803_14018	HYPOTHETICAL	LAS17 SGD YOR181W	L-[LMF]-X(1,3)-I-X(3,9)-L-[KNRH]-[KRHQSQPN]-[VILATSG]
GL50803_14098	ATP DEPENDENT RNA HELICASE	DM SACROMERE AAF54641	[EL]-[LMF]-X(1,3)-I-X(3,9)-[LI]-[KNRH]-[KRHQSQPN]-[VILATSG]
GL50803_14241	HYPOTHETICAL	HS WASF3 AB026543	L-[LMF]-X-X-I-X-X-X-X-X-L-[KNRH]-[KRHQSQPN]-[VILATSG]
GL50803_14241	HYPOTHETICAL	HS WASF2 AB026542	L-[LMF]-X-X-I-X-X-X-X-X-L-[KNRH]-[KRHQSQPN]-[VILATSG]
GL50803_14241	HYPOTHETICAL	DM SCAR AAF53042	L-[LMFK]-X-X-I-X-X-X-X-X-L-[KNRH]-[KRHQSQPN]-[VILATSG]
GL50803_14241	HYPOTHETICAL	DM VRP1 AAF46800.1	L-[LMFK]-X-X-I-X-X-X-X-X-L-[KNRH]-[KRHQSQPN]-[VILATSG]
GL50803_14241	HYPOTHETICAL	ID 095559 AL035290	L-[LMF]-X-X-I-X-X-X-X-X-L-[KNRH]-[KRHQSQPN]-[VILATSG]
GL50803_14241	HYPOTHETICAL	ID 043312 AB007889	[ML]-[LMF]-X-X-I-X-X-X-X-X-L-[KNRH]-[KRHQSQPN]-[VILATSG]
GL50803_14241	HYPOTHETICAL	HS WAS AF031588	L-[LMF]-X-X-I-X-X-X-X-X-L-[KNRH]-[KRHQSQPN]-[VILATSG]
GL50803_14241	HYPOTHETICAL	HS SCAR 2	L-[LMF]-X-X-I-X-X-X-X-X-L-[KNRH]-[KRHQSQPN]-[VILATSG]
GL50803_14241	HYPOTHETICAL	HS WAF 1 D87459	L-[LMF]-X-X-I-X-X-X-X-X-L-[KNRH]-[KRHQSQPN]-[VILATSG]
GL50803_14242	HYPOTHETICAL	CIB NCBI CAA21832	[IL]-[LMF]-X(1,3)-I-X(3,9)-L-[KNRH]-[KRHQSQPN]-[VILATSG]
GL50803_14346	HYPOTHETICAL	CIB NCBI CAA21832	[IL]-[LMF]-X-X-I-X-X-X-X-X-X-X-L-[KNRH]-[KRHQSQPN]-[VILATSG]
GL50803_14367	ADENYLATE CYCLASE	CIB NCBI CAA21832	[IL]-[LMF]-X-X-I-X-X-X-X-X-X-X-L-[KNRH]-[KRHQSQPN]-[VILATSG]
GL50803_14374	SERINE PALMITOYLTRANSFERASE	DM SACROMERE AAF54641	[EL]-[LMF]-X(1,3)-I-X(3,9)-[LI]-[KNRH]-[KRHQSQPN]-[VILATSG]
GL50803_14407	HYPOTHETICAL	LAS17 SGD YOR181W	L-[LMF]-X-X-I-X-X-X-X-X-X-X-X-L-[KNRH]-[KRHQSQPN]-[VILATSG]
GL50803_14407	HYPOTHETICAL	ID 075128 AB014533	L-[LMF]-X-X-I-X-X-X-X-X-X-X-X-L-[KNRH]-[KRHQSQPN]-[VILATSG]
GL50803_14407	HYPOTHETICAL	ID 075128 AB014533	L-[LMF]-X-X-I-X-X-X-X-X-X-X-X-L-[KNRH]-[KRHQSQPN]-[VILATSG]
GL50803_14407	HYPOTHETICAL	ID 075128 AB014533	L-[LMF]-X-X-I-X-X-X-X-X-X-X-X-L-[KNRH]-[KRHQSQPN]-[VILATSG]
GL50803_14856	SIGNAL RECOG PARTICLE RECEPTOR	DM SACROMERE AAF54641	[EL]-[LMF]-X(1,3)-I-X(3,9)-[LI]-[KNRH]-[KRHQSQPN]-[VILATSG]
GL50803_14939	HYPOTHETICAL	SPIRE ISOFORM D NP 724255	L-[LMF]-X-X-I-X-X-X-X-X-X-L-[KNRH]-[KRHQSQPN]-[VILATSG]
GL50803_14971	HYPOTHETICAL	DM SACROMERE AAF54641	[EL]-[LMF]-X(1,3)-I-X(3,9)-[LI]-[KNRH]-[KRHQSQPN]-[VILATSG]
GL50803_14975	PHOSPHATIDYL INOSITOL GLYCAN BIOSYN	LAS17 SGD YOR181W	L-[LMF]-X-X-I-X-X-X-X-X-X-X-X-L-[KNRH]-[KRHQSQPN]-[VILATSG]
GL50803_14994	HYPOTHETICAL	HS AUTOANTIGEN 64K	L-[LMF]-X-X-I-X-X-X-X-X-X-X-L-[KNRH]-[KRHQSQPN]-[VILATSG]
GL50803_14994	HYPOTHETICAL	CIB NCBI CAA21832	[IL]-[LMF]-X-X-I-X-X-X-X-X-X-X-L-[KNRH]-[KRHQSQPN]-[VILATSG]
GL50803_15017	HYPOTHETICAL	SC VRP1 SGD YLR337W	L-[LMF]-X-X-I-X-X-X-X-X-L-[KNRH]-[KRHQSQPN]-[VILATSG]
GL50803_15017	HYPOTHETICAL	DM SCAR AAF53042	L-[LMFK]-X-X-I-X-X-X-X-X-L-[KNRH]-[KRHQSQPN]-[VILATSG]
GL50803_15017	HYPOTHETICAL	DM VRP1 AAF46800.1	L-[LMFK]-X-X-I-X-X-X-X-X-L-[KNRH]-[KRHQSQPN]-[VILATSG]
GL50803_15017	HYPOTHETICAL	DM WASP AAF56819	L-[LMF]-X-X-I-X-X-X-X-X-L-[KNRH]-[KRHQSQPN]-[VILATSG]
GL50803_15017	HYPOTHETICAL	ID 095559 AL035295	L-[LMF]-X-X-I-X-X-X-X-X-L-[KNRH]-[KRHQSQPN]-[VILATSG]
GL50803_15017	HYPOTHETICAL	HS WAS AF031588	L-[LMF]-X-X-I-X-X-X-X-X-L-[KNRH]-[KRHQSQPN]-[VILATSG]
GL50803_15017	HYPOTHETICAL	HS WAF 1 D87459	L-[LMF]-X-X-I-X-X-X-X-X-L-[KNRH]-[KRHQSQPN]-[VILATSG]
GL50803_15149	HYPOTHETICAL	DM WASP AAF56819	[L]-[LMF]-X(1,3)-I-X(3,9)-L-[KNRH]-[KRHQSQPN]-[VILATSG]
GL50803_15157	HYPOTHETICAL	HS WASF3 AB026543	L-[LMF]-X-X-I-X-X-X-X-X-L-[KNRH]-[KRHQSQPN]-[VILATSG]
GL50803_15157	HYPOTHETICAL	DM SCAR AAF53042	L-[LMFK]-X-X-I-X-X-X-X-X-L-[KNRH]-[KRHQSQPN]-[VILATSG]
GL50803_15157	HYPOTHETICAL	DM VRP1 AAF46800.1	L-[LMFK]-X-X-I-X-X-X-X-X-L-[KNRH]-[KRHQSQPN]-[VILATSG]
GL50803_15157	HYPOTHETICAL	DM WASP AAF56819	L-[LMF]-X-X-I-X-X-X-X-X-L-[KNRH]-[KRHQSQPN]-[VILATSG]
GL50803_15157	HYPOTHETICAL	ID 095559 AL035292	L-[LMF]-X-X-I-X-X-X-X-X-L-[KNRH]-[KRHQSQPN]-[VILATSG]
GL50803_15157	HYPOTHETICAL	ID 043312 AB007889	[ML]-[LMF]-X-X-I-X-X-X-X-X-L-[KNRH]-[KRHQSQPN]-[VILATSG]
GL50803_15157	HYPOTHETICAL	HS WAS AF031588	L-[LMF]-X-X-I-X-X-X-X-X-L-[KNRH]-[KRHQSQPN]-[VILATSG]
GL50803_15184	PROTEIN 21.1	DM SACROMERE AAF54641	[EL]-[LMF]-X-X-[LI]-X-X-X-X-X-X-L-[KNRH]-[KRHQSQPNV]-[VILATSGK]
GL50803_15334	HYPOTHETICAL	CIB NCBI CAA21832	[IL]-[LMF]-X-X-I-X-X-X-X-X-X-X-L-[KNRH]-[KRHQSQPN]-[VILATSG]
GL50803_15406	HYPOTHETICAL	DM SACROMERE AAF54641	[EL]-[LMF]-X-X-[LI]-X-X-X-X-X-X-L-[KNRH]-[KRHQSQPNV]-[VILATSGK]
GL50803_15428	IFT COMPLEX B	DM SACROMERE AAF54641	[EL]-[LMF]-X-X-[LI]-X-X-X-X-X-X-L-[KNRH]-[KRHQSQPNV]-[VILATSGK]
GL50803_15451	SPindle pole protein	DM SACROMERE AAF54641	[EL]-[LMF]-X-X-[LI]-X-X-X-X-X-X-L-[KNRH]-[KRHQSQPNV]-[VILATSGK]
GL50803_15478	HYPOTHETICAL	DM SACROMERE AAF54641	[EL]-[LMF]-X(1,3)-I-X(3,9)-[LI]-[KNRH]-[KRHQSQPN]-[VILATSG]
GL50803_15985	HYPOTHETICAL	HS CAP2 P40123	L-[LMF]-X-X-[IL]-X-X-X-X-X-X-X-X-X-L-[KRH]-[KRHQSQPN]-[VILATSG]
GL50803_15985	HYPOTHETICAL	HS CAP Q01518	L-[LMF]-X-X-I-X-X-X-X-X-X-X-X-X-L-[KRH]-[KRHQSQPN]-[VILATSG]
GL50803_15985	HYPOTHETICAL	SC SRV 2 AAA35094	[VL]-[LMF]-X-X-[IL]-X-X-X-X-X-X-X-X-X-L-[KNRH]-[KRHQSQPN]-[VILATSG]
GL50803_15985	HYPOTHETICAL	DM CAP AAF51408	L-[LMF]-X-X-I-X-X-X-X-X-X-X-X-X-L-[KNRH]-[KRHQSQPN]-[VILATSG]
GL50803_16037	HYPOTHETICAL	SPIRE ISOFORM D NP 724255	L-[LMF]-X-X-I-X-X-X-X-X-X-L-[KNRH]-[KRHQSQPN]-[VILATSG]
GL50803_16039	HYPOTHETICAL	DM SACROMERE AAF54641	[EL]-[LMF]-X(1,3)-I-X(3,9)-[LI]-[KNRH]-[KRHQSQPN]-[VILATSG]
GL50803_16149	Mlh1-like protein	HS CAP Q01518	L-[LMF]-X-X-I-X-X-X-X-X-X-X-X-X-L-[KRH]-[KRHQSQPN]-[VILATSG]
GL50803_16149	Mlh1-like protein	HS CAP2 P40123	L-[LMF]-X-X-[IL]-X-X-X-X-X-X-X-X-X-L-[KRH]-[KRHQSQPN]-[VILATSG]
GL50803_16152	COILED COIL	HS CAP2 P40123	L-[LMF]-X(1,3)-[IL]-X(3,9)-L-[KRH]-[KRHQSQPN]-[VILATSG]
GL50803_16188	SMC1 BETA	DM SACROMERE AAF54641	[EL]-[LMF]-X(1,3)-I-X(3,9)-[LI]-[KNRH]-[KRHQSQPN]-[VILATSG]
GL50803_16199	COILED COIL	DM SACROMERE AAF54641	[EL]-[LMF]-X(1,3)-I-X(3,9)-[LI]-[KNRH]-[KRHQSQPN]-[VILATSG]
GL50803_16223	RNA POLYM SUBUNIT	HS CAP Q01518	L-[LMF]-X(1,3)-I-X(3,9)-L-[KRH]-[KRHQSQPN]-[VILATSG]
GL50803_16251	KINASE NEK	SC SRV 2 AAA35094	[VL]-[LMF]-X(1,3)-[IL]-X(3,9)-L-[KNRH]-[KRHQSQPN]-[VILATSG]
GL50803_16351	HYPOTHETICAL	HS CAP2 P40123	L-[LMF]-X-X-[IL]-X-X-X-X-X-X-X-X-X-L-[KRH]-[KRHQSQPN]-[VILATSG]
GL50803_16351	HYPOTHETICAL	HS WASF3 AB026543	L-[LMF]-X-X-I-X-X-X-X-X-L-[KNRH]-[KRHQSQPN]-[VILATSG]
GL50803_16351	HYPOTHETICAL	HS WASF2 AB026542	L-[LMF]-X-X-I-X-X-X-X-X-L-[KNRH]-[KRHQSQPN]-[VILATSG]
GL50803_16351	HYPOTHETICAL	DM SCAR AAF53042	L-[LMFK]-X-X-I-X-X-X-X-X-L-[KNRH]-[KRHQSQPN]-[VILATSG]
GL50803_16351	HYPOTHETICAL	DM WASP AAF56819	L-[LMF]-X-X-I-X-X-X-X-X-L-[KNRH]-[KRHQSQPN]-[VILATSG]
GL50803_16351	HYPOTHETICAL	HUMAN NWASP D88460	L-[LMF]-X-X-I-X-X-X-X-X-L-[KNRH]-[KRHQSQPN]-[VILATSG]
GL50803_16351	HYPOTHETICAL	HS SCAR 2	L-[LMF]-X-X-I-X-X-X-X-X-L-[KNRH]-[KRHQSQPN]-[VILATSG]
GL50803_16351	HYPOTHETICAL	HS WAF 1 D87459	L-[LMF]-X-X-I-X-X-X-X-X-L-[KNRH]-[KRHQSQPN]-[VILATSG]
GL50803_16355	HYPOTHETICAL	DM SACROMERE AAF54641	[EL]-[LMF]-X(1,3)-I-X(3,9)-[LI]-[KNRH]-[KRHQSQPN]-[VILATSG]
GL50803_16406	CHAPERONE PROTEIN DNAJ	HS AUTOANTIGEN 64K	L-[LMF]-X-X-I-X-X-X-X-X-X-X-L-[KNRH]-[KRHQSQPN]-[VILATSG]
GL50803_16406	CHAPERONE PROTEIN DNAJ	CIB NCBI CAA21832	[IL]-[LMF]-X-X-I-X-X-X-X-X-X-X-L-[KNRH]-[KRHQSQPN]-[VILATSG]
GL50803_16457	HYPOTHETICAL	LAS17 SGD YOR181W	L-[LMF]-X-X-I-X-X-X-X-X-X-X-X-L-[KNRH]-[KRHQSQPN]-[VILATSG]
GL50803_16457	HYPOTHETICAL	ID 075128 AB014533	L-[LMF]-X-X-I-X-X-X-X-X-X-X-X-L-[KNRH]-[KRHQSQPN]-[VILATSG]
GL50803_16482	HYPOTHETICAL	HS WASF2 AB026542	L-[LMF]-X(1,3)-I-X(3,9)-L-[KNRH]-[KRHQSQPN]-[VILATSG]
GL50803_16492	HYPOTHETICAL	CIB NCBI CAA21832	[IL]-[LMF]-X(1,3)-I-X(3,9)-L-[KNRH]-[KRHQSQPN]-[VILATSG]
GL50803_16512	DNA REPAIR	HS CAP Q01518	L-[LMF]-X(1,3)-I-X(3,9)-L-[KRH]-[KRHQSQPN]-[VILATSG]
GL50803_16540	DYENIN REGULATORY COMPLEX	DM SACROMERE AAF54641	[EL]-[LMF]-X-X-[LI]-X-X-X-X-X-X-L-[KNRH]-[KRHQSQPNV]-[VILATSGK]
GL50803_16556	HYPOTHETICAL	LAS17 SGD YOR181W	L-[LMF]-X-X-I-X-X-X-X-X-X-X-X-L-[KNRH]-[KRHQSQPN]-[VILATSG]
GL50803_16556	HYPOTHETICAL	ID 075128 AB014533	L-[LMF]-X-X-I-X-X-X-X-X-X-X-X-L-[KNRH]-[KRHQSQPN]-[VILATSG]
GL50803_16556	HYPOTHETICAL	ID 075128 AB014533	L-[LMF]-X-X-I-X-X-X-X-X-X-X-X-L-[KNRH]-[KRHQSQPN]-[VILATSG]
GL50803_16556	HYPOTHETICAL	ID 075128 AB014533	L-[LMF]-X-X-I-X-X-X-X-X-X-X-X-L-[KNRH]-[KRHQSQPN]-[VILATSG]
GL50803_16575	ABC transporter family protein	HS AUTOANTIGEN 64K	L-[LMF]-X-X-I-X-X-X-X-X-X-X-L-[KNRH]-[KRHQSQPN]-[VILATSG]
GL50803_16575	ABC transporter family protein	HS THYMOSIN B15 CAD68144	[DL]-[LMF]-X-X-[IV]-X-X-X-X-X-X-X-L-[KNRH]-[KRHQSQPN]-[VILATSG]
GL50803_16575	ABC	CIB NCBI CAA21832	[IL]-[LMF]-X-X-I-X-X-X-X-X-X-X-L-[KNRH]-[KRHQSQPN]-[VILATSG]
GL50803_16708	HYPOTHETICAL	ID 095559 AL035288	L-[LMF]-X(1,3)-I-X(3,9)-L-[KNRH]-[KRHQSQPN]-[VILATSG]
GL50803_16736	PROTEIN 21.1	SC SRV 2 AAA35094	[VL]-[LMF]-X(1,3)-[IL]-X(3,9)-L-[KNRH]-[KRHQSQPN]-[VILATSG]
GL50803_16745	AXONEME	DM SACROMERE AAF54641	[EL]-[LMF]-X-X-[LI]-X-X-X-X-X-X-L-[KNRH]-[KRHQSQPNV]-[VILATSGK]
GL50803_16772	HYPOTHETICAL	HS WASP AF115549	L-[LMF]-X-X-I-X-X-X-X-X-L-[KNRH]-[KRHQSQPN]-[VILATSG]
GL50803_16772	HYPOTHETICAL	HS WASF3 AB026543	L-[LMF]-X-X-I-X-X-X-X-X-L-[KNRH]-[KRHQSQPN]-[VILATSG]
GL50803_16772	HYPOTHETICAL	HS WASF2 AB026542	L-[LMF]-X-X-I-X-X-X-X-X-L-[KNRH]-[KRHQSQPN]-[VILATSG]
GL50803_16772	HYPOTHETICAL	DM WASP AAF56819	L-[LMF]-X-X-I-X-X-X-X-X-L-[KNRH]-[KRHQSQPN]-[VILATSG]
GL50803_16772	HYPOTHETICAL	ID 043312 AB007889	[ML]-[LMF]-X-X-I-X-X-X-X-X-L-[KNRH]-[KRHQSQPN]-[VILATSG]
GL50803_16772	HYPOTHETICAL	HS WAS AF031588	L-[LMF]-X-X-I-X-X-X-X-X-L-[KNRH]-[KRHQSQPN]-[VILATSG]
GL50803_16772	HYPOTHETICAL	HS SCAR 2	L-[LMF]-X-X-I-X-X-X-X-X-L-[KNRH]-[KRHQSQPN]-[VILATSG]
GL50803_16772	HYPOTHETICAL	HS WAF 1 D87459	L-[LMF]-X-X-I-X-X-X-X-X-L-[KNRH]-[KRHQSQPN]-[VILATSG]
GL50803_16793	HYPOTHETICAL	ID 043312 AB007889	[ML]-[LMF]-X(1,3)-I-X(3,9)-L-[KNRH]-[KRHQSQPN]-[VILATSG]
GL50803_16804	DYENIN HEAVY CHAIN	HS CAP2 P40123	L-[LMF]-X(1,3)-[IL]-X(3,9)-L-[KRH]-[KRHQSQPN]-[VILATSG]
GL50803_16843	PROTEIN 21.1	HS WASF3 AB026543	L-[LMF]-X(1,3)-I-X(3,9)-L-[KNRH]-[KRHQSQPN]-[VILATSG]
GL50803_16887	ATP-dependent RNA helicase HAS1	HS CAP Q01518	L-[LMF]-X-X-I-X-X-X-X-X-X-X-X-X-L-[KRH]-[KRHQSQPN]-[VILATSG]
GL50803_16887	ATP-dependent RNA helicase HAS1	HS CAP2 P40123	L-[LMF]-X-X-[IL]-X-X-X-X-X-X-X-X-X-L-[KRH]-[KRHQSQPN]-[VILATSG]
GL50803_16887	ATP DEPENDENT RNA HELICASE	DM SACROMERE AAF54641	[EL]-[LMF]-X-X-[LI]-X-X-X-X-X-X-L-[KNRH]-[KRHQSQPNV]-[VILATSGK]
GL50803_16887	ATP DEPENDENT RNA HELICASE	DM CAP AAF51408	L-[LMF]-X-X-I-X-X-X-X-X-X-X-X-X-L-[KNRH]-[KRHQSQPN]-[VILATSG]
GL50803_16889	KINASE	DM SACROMERE AAF54641	[EL]-[LMF]-X-X-[LI]-X-X-X-X-X-X-L-[KNRH]-[KRHQSQPNV]-[VILATSGK]
GL50803_16900	COLLAGEN CHAIN PRECURSOR	SC SRV 2 AAA35094	[VL]-[LMF]-X-X-[IL]-X-X-X-X-X-X-X-X-X-L-[KNRH]-[KRHQSQPN]-[VILATSG]
GL50803_16900	COLLAGEN ALPHA	DM CAP AAF51408	L-[LMF]-X-X-I-X-X-X-X-X-X-X-X-X-L-[KNRH]-[KRHQSQPN]-[VILATSG]
GL50803_16980	HYPOTHETICAL	HS CAP2 P40123	L-[LMF]-X(1,3)-[IL]-X(3,9)-L-[KRH]-[KRHQSQPN]-[VILATSG]
GL50803_16985	HYPOTHETICAL	DM SACROMERE AAF54641	[EL]-[LMF]-X-X-[LI]-X-X-X-X-X-X-L-[KNRH]-[KRHQSQPNV]-[VILATSGK]
GL50803_17006	HYPOTHETICAL	CIB NCBI CAA21832	[IL]-[LMF]-X(1,3)-I-X(3,9)-L-[KNRH]-[KRHQSQPN]-[VILATSG]
GL50803_17025	NUCLEAR ATP GTPASE	SC SRV 2 AAA35094	[VL]-[LMF]-X(1,3)-[IL]-X(3,9)-L-[KNRH]-[KRHQSQPN]-[VILATSG]
GL50803_17073	KINASE	SC SRV 2 AAA35094	[VL]-[LMF]-X-X-[IL]-X-X-X-X-X-X-X-X-X-L-[KNRH]-[KRHQSQPN]-[VILATSG]
GL50803_17083	HYPOTHETICAL	SC SRV 2 AAA35094	[VL]-[LMF]-X(1,3)-[IL]-X(3,9)-L-[KNRH]-[KRHQSQPN]-[VILATSG]
GL50803_17097	PROTEIN 21.1	DM SACROMERE AAF54641	[EL]-[LMF]-X(1,3)-I-X(3,9)-[LI]-[KNRH]-[KRHQSQPN]-[VILATSG]
GL50803_17118	NUCLEAR RIBONUCLEAR PROTEIN	HS CAP Q01518	L-[LMF]-X(1,3)-I-X(3,9)-L-[KRH]-[KRHQSQPN]-[VILATSG]
GL50803_17130	PROTEIN 21.1	DM SACROMERE AAF54641	[EL]-[LMF]-X-X-[LI]-X-X-X-X-X-X-L-[KNRH]-[KRHQSQPNV]-[VILATSGK]
GL50803_17189	HYPOTHETICAL	DM SACROMERE AAF54641	[EL]-[LMF]-X-X-[LI]-X-X-X-X-X-X-L-[KNRH]-[KRHQSQPNV]-[VILATSGK]
GL50803_17192	SEC 7	LAS17 SGD YOR181W	L-[LMF]-X(1,3)-I-X(3,9)-L-[KNRH]-[KRHQSQPN]-[VILATSG]
GL50803_17236	HYPOTHETICAL	HS WASF2 AB026542	L-[LMF]-X(1,3)-I-X(3,9)-L-[KNRH]-[KRHQSQPN]-[VILATSG]
GL50803_17249	COILED COIL	HS THYMOSIN B15 CAD68144	[DL]-[LMF]-X(1,3)-[IV]-X(3,9)-L-[KNRH]-[KRHQSQPN]-[VILATSG]
GL50803_17283	HYPOTHETICAL	DM WASP AAF56819	[L]-[LMF]-X(1,3)-I-X(3,9)-L-[KNRH]-[KRHQSQPN]-[VILATSG]
GL50803_17314	HYPOTHETICAL	ID 043312 AB007889	[ML]-[LMF]-X(1,3)-I-X(3,9)-L-[KNRH]-[KRHQSQPN]-[VILATSG]
GL50803_17352	HYPOTHETICAL	HS CAP2 P40123	L-[LMF]-X-X-[IL]-X-X-X-X-X-X-X-X-X-L-[KRH]-[KRHQSQPN]-[VILATSG]
GL50803_17352	HYPOTHETICAL	C ELEGANS CAP AAK85482	L-[LMF]-X-X-[IL]-X-X-X-X-X-X-X-X-X-L-[KNRH]-[KRHQSQPN]-[VILATSG]
GL50803_17368	KINASE	LAS17 SGD YOR181W	L-[LMF]-X-X-I-X-X-X-X-X-X-X-X-L-[KNRH]-[KRHQSQPN]-[VILATSG]
GL50803_17368	KINASE	ID 075128 AB014533	L-[LMF]-X-X-I-X-X-X-X-X-X-X-X-L-[KNRH]-[KRHQSQPN]-[VILATSG]
GL50803_17368	KINASE	ID 075128 AB014533	L-[LMF]-X-X-I-X-X-X-X-X-X-X-X-L-[KNRH]-[KRHQSQPN]-[VILATSG]
GL50803_17391	MAEBL	DM SACROMERE AAF54641	[EL]-[LMF]-X-X-[LI]-X-X-X-X-X-X-L-[KNRH]-[KRHQSQPNV]-[VILATSGK]
GL50803_17403	HYPOTHETICAL	DM SACROMERE AAF54641	[EL]-[LMF]-X(1,3)-I-X(3,9)-[LI]-[KNRH]-[KRHQSQPN]-[VILATSG]
GL50803_17407	HYPOTHETICAL	C ELEGANS CAP AAK85482	L-[LMF]-X(1,3)-[IL]-X(3,9)-L-[KNRH]-[KRHQSQPN]-[VILATSG]
GL50803_17439	HYPOTHETICAL	HS WASF2 AB026542	L-[LMF]-X(1,3)-I-X(3,9)-L-[KNRH]-[KRHQSQPN]-[VILATSG]
GL50803_17518	HYPOTHETICAL	CIB NCBI CAA21832	[IL]-[LMF]-X-X-I-X-X-X-X-X-X-X-L-[KNRH]-[KRHQSQPN]-[VILATSG]
GL50803_17574	COILED COIL	DM SACROMERE AAF54641	[EL]-[LMF]-X(1,3)-I-X(3,9)-[LI]-[KNRH]-[KRHQSQPN]-[VILATSG]
GL50803_19631	HYPOTHETICAL	HS WASF2 AB026542	L-[LMF]-X(1,3)-I-X(3,9)-L-[KNRH]-[KRHQSQPN]-[VILATSG]
GL50803_20409	HYPOTHETICAL	HS THYMOSIN B15 CAD68144	[DL]-[LMF]-X-X-[IV]-X-X-X-X-X-X-X-L-[KNRH]-[KRHQSQPN]-[VILATSG]
GL50803_21622	HYPOTHETICAL	SC VRP1 SGD YLR337W	L-[LMF]-X(1,3)-I-X(3,9)-L-[KNRH]-[KRHQSQPN]-[VILATSG]
GL50803_2201	HYPOTHETICAL	HS THYMOSIN B15 CAD68144	[DL]-[LMF]-X-X-[IV]-X-X-X-X-X-X-X-L-[KNRH]-[KRHQSQPN]-[VILATSG]
GL50803_22587	HYPOTHETICAL	SC SRV 2 AAA35094	[VL]-[LMF]-X(1,3)-[IL]-X(3,9)-L-[KNRH]-[KRHQSQPN]-[VILATSG]
GL50803_2305	INTRACELLULAR PROTEIN TRANSPORT	DM SACROMERE AAF54641	[EL]-[LMF]-X-X-[LI]-X-X-X-X-X-X-L-[KNRH]-[KRHQSQPNV]-[VILATSGK]
GL50803_23447	HYPOTHETICAL	HS CAP2 P40123	L-[LMF]-X(1,3)-[IL]-X(3,9)-L-[KRH]-[KRHQSQPN]-[VILATSG]
GL50803_23496	RNA POLYM SUBUNIT	ID 095559 AL035288	L-[LMF]-X(1,3)-I-X(3,9)-L-[KNRH]-[KRHQSQPN]-[VILATSG]
GL50803_24009	PROTEIN 21.1	HS WASF3 AB026543	L-[LMF]-X(1,3)-I-X(3,9)-L-[KNRH]-[KRHQSQPN]-[VILATSG]
GL50803_24376	DNA HELICASE	HS CAP Q01518	L-[LMF]-X(1,3)-I-X(3,9)-L-[KRH]-[KRHQSQPN]-[VILATSG]
GL50803_24423	HYPOTHETICAL	HS CAP2 P40123	L-[LMF]-X-X-[IL]-X-X-X-X-X-X-X-X-X-L-[KRH]-[KRHQSQPN]-[VILATSG]
GL50803_24423	HYPOTHETICAL	HS CAP Q01518	L-[LMF]-X-X-I-X-X-X-X-X-X-X-X-X-L-[KRH]-[KRHQSQPN]-[VILATSG]
GL50803_24423	HYPOTHETICAL	SC SRV 2 AAA35094	[VL]-[LMF]-X-X-[IL]-X-X-X-X-X-X-X-X-X-L-[KNRH]-[KRHQSQPN]-[VILATSG]
GL50803_24423	HYPOTHETICAL	DM CAP AAF51408	L-[LMF]-X-X-I-X-X-X-X-X-X-X-X-X-L-[KNRH]-[KRHQSQPN]-[VILATSG]
GL50803_24423	HYPOTHETICAL	C ELEGANS CAP AAK85482	L-[LMF]-X-X-[IL]-X-X-X-X-X-X-X-X-X-L-[KNRH]-[KRHQSQPN]-[VILATSG]
GL50803_26173	HYPOTHETICAL	DM SCAR AAF53042	L-[LMFK]-X-X-I-X-X-X-X-X-L-[KNRH]-[KRHQSQPN]-[VILATSG]
GL50803_26173	HYPOTHETICAL	DM VRP1 AAF46800.1	L-[LMFK]-X-X-I-X-X-X-X-X-L-[KNRH]-[KRHQSQPN]-[VILATSG]
GL50803_27027	HYPOTHETICAL	DM SACROMERE AAF54641	[EL]-[LMF]-X(1,3)-I-X(3,9)-[LI]-[KNRH]-[KRHQSQPN]-[VILATSG]
GL50803_27500	HYPOTHETICAL	C ELEGANS CAP AAK85482	L-[LMF]-X(1,3)-[IL]-X(3,9)-L-[KNRH]-[KRHQSQPN]-[VILATSG]
GL50803_2779	PROTEIN 21.1	HS WASF2 AB026542	L-[LMF]-X(1,3)-I-X(3,9)-L-[KNRH]-[KRHQSQPN]-[VILATSG]
GL50803_28379	MULTI DRUG RESISTANCE	DM VRP1 AAF46800.1	[L]-[LMFK]-X(1,3)-I-X(3,9)-L-[KNRH]-[KRHQSQPN]-[VILATSG]
GL50803_2902	PIWI	DM WASP AAF56819	[L]-[LMF]-X(1,3)-I-X(3,9)-L-[KNRH]-[KRHQSQPN]-[VILATSG]
GL50803_2906	HYPOTHETICAL	ID 075128 AB014533	L-[LMF]-X-X-I-X-X-X-X-X-X-X-X-L-[KNRH]-[KRHQSQPN]-[VILATSG]
GL50803_29252	HYPOTHETICAL	HS CAP2 P40123	L-[LMF]-X-X-[IL]-X-X-X-X-X-X-X-X-X-L-[KRH]-[KRHQSQPN]-[VILATSG]
GL50803_29252	HYPOTHETICAL	LAS17 SGD YOR181W	L-[LMF]-X-X-I-X-X-X-X-X-X-X-X-L-[KNRH]-[KRHQSQPN]-[VILATSG]
GL50803_2926	HYPOTHETICAL	HS WASF2 AB026542	L-[LMF]-X(1,3)-I-X(3,9)-L-[KNRH]-[KRHQSQPN]-[VILATSG]
GL50803_32369	HYPOTHETICAL	LAS17 SGD YOR181W	L-[LMF]-X-X-I-X-X-X-X-X-X-X-X-L-[KNRH]-[KRHQSQPN]-[VILATSG]
GL50803_32730	HYPOTHETICAL	CIB NCBI CAA21832	[IL]-[LMF]-X-X-I-X-X-X-X-X-X-X-L-[KNRH]-[KRHQSQPN]-[VILATSG]
GL50803_32879	HYPOTHETICAL	DM SACROMERE AAF54641	[EL]-[LMF]-X-X-[LI]-X-X-X-X-X-X-L-[KNRH]-[KRHQSQPNV]-[VILATSGK]
GL50803_35180	HYPOTHETICAL	C ELEGANS CAP AAK85482	L-[LMF]-X(1,3)-[IL]-X(3,9)-L-[KNRH]-[KRHQSQPN]-[VILATSG]
GL50803_35487	HYPOTHETICAL	HS CAP Q01518	L-[LMF]-X(1,3)-I-X(3,9)-L-[KRH]-[KRHQSQPN]-[VILATSG]
GL50803_36071	HYPOTHETICAL	HS WASF3 AB026543	L-[LMF]-X-X-I-X-X-X-X-X-L-[KNRH]-[KRHQSQPN]-[VILATSG]
GL50803_36071	HYPOTHETICAL	HS WASF2 AB026542	L-[LMF]-X-X-I-X-X-X-X-X-L-[KNRH]-[KRHQSQPN]-[VILATSG]
GL50803_36071	hypothetical protein	DM SCAR AAF53042	L-[LMFK]-X-X-I-X-X-X-X-X-L-[KNRH]-[KRHQSQPN]-[VILATSG]
GL50803_36071	HYPOTHETICAL	DM VRP1 AAF46800.1	L-[LMFK]-X-X-I-X-X-X-X-X-L-[KNRH]-[KRHQSQPN]-[VILATSG]
GL50803_36071	HYPOTHETICAL	ID 095559 AL035293	L-[LMF]-X-X-I-X-X-X-X-X-L-[KNRH]-[KRHQSQPN]-[VILATSG]
GL50803_36071	HYPOTHETICAL	ID 043312 AB007889	[ML]-[LMF]-X-X-I-X-X-X-X-X-L-[KNRH]-[KRHQSQPN]-[VILATSG]
GL50803_36071	HYPOTHETICAL	HUMAN NWASP D88460	L-[LMF]-X-X-I-X-X-X-X-X-L-[KNRH]-[KRHQSQPN]-[VILATSG]
GL50803_36071	HYPOTHETICAL	HS SCAR 2	L-[LMF]-X-X-I-X-X-X-X-X-L-[KNRH]-[KRHQSQPN]-[VILATSG]
GL50803_36071	HYPOTHETICAL	HS WAF 1 D87459	L-[LMF]-X-X-I-X-X-X-X-X-L-[KNRH]-[KRHQSQPN]-[VILATSG]
GL50803_3647	HYPOTHETICAL	CIB NCBI CAA21832	[IL]-[LMF]-X(1,3)-I-X(3,9)-L-[KNRH]-[KRHQSQPN]-[VILATSG]
GL50803_37452	HYPOTHETICAL	HS CAP Q01518	L-[LMF]-X-X-I-X-X-X-X-X-X-X-X-X-L-[KNRH]-[KRHQSQPN]-[VILATSG]
GL50803_37543	HYPOTHETICAL	CIB NCBI CAA21832	[IL]-[LMF]-X(1,3)-I-X(3,9)-L-[KNRH]-[KRHQSQPN]-[VILATSG]
GL50803_37711	HYPOTHETICAL	LAS17 SGD YOR181W	L-[LMF]-X-X-I-X-X-X-X-X-X-X-X-L-[KNRH]-[KRHQSQPN]-[VILATSG]
GL50803_38462	HYPOTHETICAL	HS CAP2 P40123	L-[LMF]-X-X-[IL]-X-X-X-X-X-X-X-X-X-L-[KRH]-[KRHQSQPN]-[VILATSG]
GL50803_38462	HYPOTHETICAL	HS CAP Q01518	L-[LMF]-X-X-I-X-X-X-X-X-X-X-X-X-L-[KRH]-[KRHQSQPN]-[VILATSG]
GL50803_38462	HYPOTHETICAL	SC SRV 2 AAA35094	[VL]-[LMF]-X-X-[IL]-X-X-X-X-X-X-X-X-X-L-[KNRH]-[KRHQSQPN]-[VILATSG]
GL50803_38462	HYPOTHETICAL	DM CAP AAF51408	L-[LMF]-X-X-I-X-X-X-X-X-X-X-X-X-L-[KNRH]-[KRHQSQPN]-[VILATSG]
GL50803_38462	HYPOTHETICAL	ID 075128 AB014533	L-[LMF]-X-X-I-X-X-X-X-X-X-X-X-L-[KNRH]-[KRHQSQPN]-[VILATSG]
GL50803_38462	HYPOTHETICAL	ID 075128 AB014533	L-[LMF]-X-X-I-X-X-X-X-X-X-X-X-L-[KNRH]-[KRHQSQPN]-[VILATSG]
GL50803_38462	HYPOTHETICAL	C ELEGANS CAP AAK85482	L-[LMF]-X-X-[IL]-X-X-X-X-X-X-X-X-X-L-[KNRH]-[KRHQSQPN]-[VILATSG]
GL50803_3868	COILED COIL	DM SACROMERE AAF54641	[EL]-[LMF]-X(1,3)-I-X(3,9)-[LI]-[KNRH]-[KRHQSQPN]-[VILATSG]
GL50803_39189	HYPOTHETICAL	HS THYMOSIN B15 CAD68144	[DL]-[LMF]-X-X-[IV]-X-X-X-X-X-X-X-L-[KNRH]-[KRHQSQPN]-[VILATSG]
GL50803_39312	MIDASIN	HS CAP2 P40123	L-[LMF]-X(1,3)-[IL]-X(3,9)-L-[KRH]-[KRHQSQPN]-[VILATSG]
GL50803_39587	TRANSLOCATION INITITAION FACTOR	DM CAP AAF51408	L-[LMF]-X-X-I-X-X-X-X-X-X-X-X-X-L-[KNRH]-[KRHQSQPN]-[VILATSG]
GL50803_39587	TRANSLOCATION INITITAION FACTOR	C ELEGANS CAP AAK85482	L-[LMF]-X-X-[IL]-X-X-X-X-X-X-X-X-X-L-[KNRH]-[KRHQSQPN]-[VILATSG]
GL50803_39938	HYPOTHETICAL	SC SRV 2 AAA35094	[VL]-[LMF]-X-X-[IL]-X-X-X-X-X-X-X-X-X-L-[KNRH]-[KRHQSQPN]-[VILATSG]
GL50803_40831	COILED COIL	DM SACROMERE AAF54641	[EL]-[LMF]-X-X-[LI]-X-X-X-X-X-X-L-[KNRH]-[KRHQSQPNV]-[VILATSGK]
GL50803_40904	KINASE	SC SRV 2 AAA35094	[VL]-[LMF]-X(1,3)-[IL]-X(3,9)-L-[KNRH]-[KRHQSQPN]-[VILATSG]
GL50803_41212	HYPOTHETICAL	HS CAP2 P40123	L-[LMF]-X-X-[IL]-X-X-X-X-X-X-X-X-X-L-[KRH]-[KRHQSQPN]-[VILATSG]
GL50803_41258	HYPOTHETICAL	DM VRP1 AAF46800.1	[L]-[LMFK]-X(1,3)-I-X(3,9)-L-[KNRH]-[KRHQSQPN]-[VILATSG]
GL50803_41451	HYPOTHETICAL	HS WAS AF031588	L-[LMF]-X(1,3)-I-X(3,9)-L-[KNRH]-[KRHQSQPN]-[VILATSG]
GL50803_42285	DYENIN HEAVY CHAIN	DM SCAR AAF53042	L-[LMFK]-X(1,3)-I-X(3,9)-L-[KNRH]-[KRHQSQPN]-[VILATSG]
GL50803_4430	HYPOTHETICAL	HS CAP Q01518	L-[LMF]-X(1,3)-I-X(3,9)-L-[KRH]-[KRHQSQPN]-[VILATSG]
GL50803_4579	HYPOTHETICAL	HS CAP Q01518	L-[LMF]-X(1,3)-I-X(3,9)-L-[KRH]-[KRHQSQPN]-[VILATSG]
GL50803_4596	KINASE	ID 043312 AB007889	[ML]-[LMF]-X(1,3)-I-X(3,9)-L-[KNRH]-[KRHQSQPN]-[VILATSG]
GL50803_4627	HYPOTHETICAL	DM SACROMERE AAF54641	[EL]-[LMF]-X(1,3)-I-X(3,9)-[LI]-[KNRH]-[KRHQSQPN]-[VILATSG]
GL50803_4837	HYPOTHETICAL	DM VRP1 AAF46800.1	L-[LMFK]-X-X-I-X-X-X-X-X-L-[KNRH]-[KRHQSQPN]-[VILATSG]
GL50803_5000	HYPOTHETICAL	HS THYMOSIN B15 CAD68144	[DL]-[LMF]-X-X-[IV]-X-X-X-X-X-X-X-L-[KNRH]-[KRHQSQPN]-[VILATSG]
GL50803_5186	HYPOTHETICAL	DM CAP AAF51408	L-[LMF]-X-X-I-X-X-X-X-X-X-X-X-X-L-[KNRH]-[KRHQSQPN]-[VILATSG]
GL50803_5277	HYPOTHETICAL	HS AUTOANTIGEN 64K	L-[LMF]-X-X-I-X-X-X-X-X-X-X-L-[KNRH]-[KRHQSQPN]-[VILATSG]
GL50803_5806	PROTEIN 21.1	DM SACROMERE AAF54641	[EL]-[LMF]-X-X-[LI]-X-X-X-X-X-X-L-[KNRH]-[KRHQSQPNV]-[VILATSGK]
GL50803_5879	PROTEIN 21.1	HS CAP Q01518	L-[LMF]-X(1,3)-I-X(3,9)-L-[KRH]-[KRHQSQPN]-[VILATSG]
GL50803_5925	HYPOTHETICAL	DM SACROMERE AAF54641	[EL]-[LMF]-X(1,3)-I-X(3,9)-[LI]-[KNRH]-[KRHQSQPN]-[VILATSG]
GL50803_6059	HYPOTHETICAL	DM SACROMERE AAF54641	[EL]-[LMF]-X-X-[LI]-X-X-X-X-X-X-L-[KNRH]-[KRHQSQPNV]-[VILATSGK]
GL50803_6212	HYPOTHETICAL	C ELEGANS CAP AAK85482	L-[LMF]-X(1,3)-[IL]-X(3,9)-L-[KNRH]-[KRHQSQPN]-[VILATSG]
GL50803_6417	GYMBIL	HS CAP Q01518	L-[LMF]-X(1,3)-I-X(3,9)-L-[KRH]-[KRHQSQPN]-[VILATSG]
GL50803_6542	HYPOTHETICAL	LAS17 SGD YOR181W	L-[LMF]-X(1,3)-I-X(3,9)-L-[KNRH]-[KRHQSQPN]-[VILATSG]
GL50803_6666	HYPOTHETICAL	SC SRV 2 AAA35094	[VL]-[LMF]-X(1,3)-[IL]-X(3,9)-L-[KNRH]-[KRHQSQPN]-[VILATSG]
GL50803_6933	HYPOTHETICAL	CIB NCBI CAA21832	[IL]-[LMF]-X(1,3)-I-X(3,9)-L-[KNRH]-[KRHQSQPN]-[VILATSG]
GL50803_7031	Spindle pole protein	DM SCAR AAF53042	L-[LMFK]-X(1,3)-I-X(3,9)-L-[KNRH]-[KRHQSQPN]-[VILATSG]
GL50803_7130	HYPOTHETICAL	HS THYMOSIN B15 CAD68144	[DL]-[LMF]-X-X-[IV]-X-X-X-X-X-X-X-L-[KNRH]-[KRHQSQPN]-[VILATSG]
GL50803_7233	HYPOTHETICAL	DM SACROMERE AAF54641	[EL]-[LMF]-X-X-[LI]-X-X-X-X-X-X-L-[KNRH]-[KRHQSQPNV]-[VILATSGK]
GL50803_7259	CDP DAG	DM SACROMERE AAF54641	[EL]-[LMF]-X(1,3)-I-X(3,9)-[LI]-[KNRH]-[KRHQSQPN]-[VILATSG]
GL50803_7268	PROTEIN 21.1	DM SACROMERE AAF54641	[EL]-[LMF]-X-X-[LI]-X-X-X-X-X-X-L-[KNRH]-[KRHQSQPNV]-[VILATSGK]
GL50803_7556	LYS PRECURSOR	LAS17 SGD YOR181W	L-[LMF]-X(1,3)-I-X(3,9)-L-[KNRH]-[KRHQSQPN]-[VILATSG]
GL50803_7662	RNASE INHIBITOR	CIB NCBI CAA21832	[IL]-[LMF]-X(1,3)-I-X(3,9)-L-[KNRH]-[KRHQSQPN]-[VILATSG]
GL50803_7751	HYPOTHETICAL	HS CAP Q01518	L-[LMF]-X(1,3)-I-X(3,9)-L-[KRH]-[KRHQSQPN]-[VILATSG]
GL50803_7791	HYPOTHETICAL	HS AUTOANTIGEN 64K	L-[LMF]-X-X-I-X-X-X-X-X-X-X-L-[KNRH]-[KRHQSQPN]-[VILATSG]
GL50803_7791	HYPOTHETICAL	HS THYMOSIN B15 CAD68144	[DL]-[LMF]-X-X-[IV]-X-X-X-X-X-X-X-L-[KNRH]-[KRHQSQPN]-[VILATSG]
GL50803_8049	HYPOTHETICAL	DM SACROMERE AAF54641	[EL]-[LMF]-X(1,3)-I-X(3,9)-[LI]-[KNRH]-[KRHQSQPN]-[VILATSG]
GL50803_8528	HYPOTHETICAL	SC SRV 2 AAA35094	[VL]-[LMF]-X-X-[IL]-X-X-X-X-X-X-X-X-X-L-[KNRH]-[KRHQSQPN]-[VILATSG]
GL50803_87039	HYPOTHETICAL	DM SACROMERE AAF54641	[EL]-[LMF]-X-X-[LI]-X-X-X-X-X-X-L-[KNRH]-[KRHQSQPNV]-[VILATSGK]
GL50803_8704	HYPOTHETICAL	SC VRP1 SGD YLR337W	L-[LMF]-X(1,3)-I-X(3,9)-L-[KNRH]-[KRHQSQPN]-[VILATSG]
GL50803_8713	HYPOTHETICAL	DM SCAR AAF53042	L-[LMFK]-X(1,3)-I-X(3,9)-L-[KNRH]-[KRHQSQPN]-[VILATSG]
GL50803_87817	TUBBY SUPERFAMILY	CIB NCBI CAA21832	[IL]-[LMF]-X-X-I-X-X-X-X-X-X-X-L-[KNRH]-[KRHQSQPN]-[VILATSG]
GL50803_8803	PROTEIN 21.1	HS WASF3 AB026543	L-[LMF]-X(1,3)-I-X(3,9)-L-[KNRH]-[KRHQSQPN]-[VILATSG]
GL50803_8978	4-alpha-glucanotransferase	HS CAP2 P40123	L-[LMF]-X-X-[IL]-X-X-X-X-X-X-X-X-X-L-[KRH]-[KRHQSQPN]-[VILATSG]
GL50803_8978	4-alpha-glucanotransferase	C ELEGANS CAP AAK85482	L-[LMF]-X-X-[IL]-X-X-X-X-X-X-X-X-X-L-[KNRH]-[KRHQSQPN]-[VILATSG]
GL50803_90024	HYPOTHETICAL	HS WASP AF115549	L-[LMF]-X(1,3)-[IL]-X(3,9)-L-[KNRH]-[KRHQSQPN]-[VILATSG]
GL50803_90575	KINASE	HS WASF3 AB026543	L-[LMF]-X-X-I-X-X-X-X-X-L-[KNRH]-[KRHQSQPN]-[VILATSG]
GL50803_90575	KINASE	HS WASF2 AB026542	L-[LMF]-X-X-I-X-X-X-X-X-L-[KNRH]-[KRHQSQPN]-[VILATSG]
GL50803_90575	KINASE	SC VRP1 SGD YLR337W	L-[LMF]-X-X-I-X-X-X-X-X-L-[KNRH]-[KRHQSQPN]-[VILATSG]
GL50803_90575	KINASE	DM SCAR AAF53042	L-[LMFK]-X-X-I-X-X-X-X-X-L-[KNRH]-[KRHQSQPN]-[VILATSG]
GL50803_90575	KINASE	DM VRP1 AAF46800.1	L-[LMFK]-X-X-I-X-X-X-X-X-L-[KNRH]-[KRHQSQPN]-[VILATSG]
GL50803_90575	KINASE	DM WASP AAF56819	L-[LMF]-X-X-I-X-X-X-X-X-L-[KNRH]-[KRHQSQPN]-[VILATSG]
GL50803_90575	KINASE	ID 095559 AL035294	L-[LMF]-X-X-I-X-X-X-X-X-L-[KNRH]-[KRHQSQPN]-[VILATSG]
GL50803_90575	KINASE	HUMAN NWASP D88460	L-[LMF]-X-X-I-X-X-X-X-X-L-[KNRH]-[KRHQSQPN]-[VILATSG]
GL50803_90575	KINASE	HUMAN NWASP D88460	L-[LMF]-X-X-I-X-X-X-X-X-L-[KNRH]-[KRHQSQPN]-[VILATSG]
GL50803_90575	KINASE	HS WAS AF031588	L-[LMF]-X-X-I-X-X-X-X-X-L-[KNRH]-[KRHQSQPN]-[VILATSG]
GL50803_90575	KINASE	HS SCAR 2	L-[LMF]-X-X-I-X-X-X-X-X-L-[KNRH]-[KRHQSQPN]-[VILATSG]
GL50803_90575	KINASE	HS WAF 1 D87459	L-[LMF]-X-X-I-X-X-X-X-X-L-[KNRH]-[KRHQSQPN]-[VILATSG]
GL50803_90767	SEPARASE	ID 043312 AB007889	[ML]-[LMF]-X(1,3)-I-X(3,9)-L-[KNRH]-[KRHQSQPN]-[VILATSG]
GL50803_91374	COILED COIL	DM SACROMERE AAF54641	[EL]-[LMF]-X(1,3)-I-X(3,9)-[LI]-[KNRH]-[KRHQSQPN]-[VILATSG]
GL50803_92031	RNA BINDING PROTEIN	DM SCAR AAF53042	L-[LMFK]-X(1,3)-I-X(3,9)-L-[KNRH]-[KRHQSQPN]-[VILATSG]
GL50803_92618	Nicotinamide-nucleotide adenylyltransferase	HS WASF3 AB026543	L-[LMF]-X-X-I-X-X-X-X-X-L-[KNRH]-[KRHQSQPN]-[VILATSG]
GL50803_92618	NIcotinamide-nucleotide adenylyltransferase	HS WASF2 AB026542	L-[LMF]-X-X-I-X-X-X-X-X-L-[KNRH]-[KRHQSQPN]-[VILATSG]
GL50803_92618	NIcotinamide-nucleotide adenylyltransferase	SC VRP1 SGD YLR337W	L-[LMF]-X-X-I-X-X-X-X-X-L-[KNRH]-[KRHQSQPN]-[VILATSG]
GL50803_92618	NIcotinamide-nucleotide adenylyltransferase	DM SCAR AAF53042	L-[LMFK]-X-X-I-X-X-X-X-X-L-[KNRH]-[KRHQSQPN]-[VILATSG]
GL50803_92618	NIcotinamide-nucleotide adenylyltransferase	ID 095559 AL035291	L-[LMF]-X-X-I-X-X-X-X-X-L-[KNRH]-[KRHQSQPN]-[VILATSG]
GL50803_92618	NIcotinamide-nucleotide adenylyltransferase	ID 043312 AB007889	[ML]-[LMF]-X-X-I-X-X-X-X-X-L-[KNRH]-[KRHQSQPN]-[VILATSG]
GL50803_92618	NIcotinamide-nucleotide adenylyltransferase	HUMAN NWASP D88460	L-[LMF]-X-X-I-X-X-X-X-X-L-[KNRH]-[KRHQSQPN]-[VILATSG]
GL50803_92618	NIcotinamide-nucleotide adenylyltransferase	HS WAS AF031588	L-[LMF]-X-X-I-X-X-X-X-X-L-[KNRH]-[KRHQSQPN]-[VILATSG]
GL50803_92618	NIcotinamide-nucleotide adenylyltransferase	HS SCAR 2	L-[LMF]-X-X-I-X-X-X-X-X-L-[KNRH]-[KRHQSQPN]-[VILATSG]
GL50803_92618	NIcotinamide-nucleotide adenylyltransferase	HS WAF 1 D87459	L-[LMF]-X-X-I-X-X-X-X-X-L-[KNRH]-[KRHQSQPN]-[VILATSG]
GL50803_92741	Kinase, CMGC CLK	HS CAP2 P40123	L-[LMF]-X-X-[IL]-X-X-X-X-X-X-X-X-X-L-[KRH]-[KRHQSQPN]-[VILATSG]
GL50803_92741	Kinase, CMGC CLK	HS CAP Q01518	L-[LMF]-X-X-I-X-X-X-X-X-X-X-X-X-L-[KRH]-[KRHQSQPN]-[VILATSG]
GL50803_93002	HYPOTHETICAL	CIB NCBI CAA21832	[IL]-[LMF]-X-X-I-X-X-X-X-X-X-X-L-[KNRH]-[KRHQSQPN]-[VILATSG]
GL50803_94440	DYENIN HEAVY CHAIN	DM SACROMERE AAF54641	[EL]-[LMF]-X-X-[LI]-X-X-X-X-X-X-L-[KNRH]-[KRHQSQPNV]-[VILATSGK]
GL50803_94478	ABC	SC SRV 2 AAA35094	[VL]-[LMF]-X-X-[IL]-X-X-X-X-X-X-X-X-X-L-[KNRH]-[KRHQSQPN]-[VILATSG]
GL50803_9503	HYPOTHETICAL	HS WASF3 AB026543	L-[LMF]-X-X-I-X-X-X-X-X-L-[KNRH]-[KRHQSQPN]-[VILATSG]
GL50803_9503	HYPOTHETICAL	HS WASF2 AB026542	L-[LMF]-X-X-I-X-X-X-X-X-L-[KNRH]-[KRHQSQPN]-[VILATSG]
GL50803_9503	HYPOTHETICAL	DM VRP1 AAF46800.1	L-[LMFK]-X-X-I-X-X-X-X-X-L-[KNRH]-[KRHQSQPN]-[VILATSG]
GL50803_9503	HYPOTHETICAL	DM WASP AAF56819	L-[LMF]-X-X-I-X-X-X-X-X-L-[KNRH]-[KRHQSQPN]-[VILATSG]
GL50803_9503	HYPOTHETICAL	HUMAN NWASP D88460	L-[LMF]-X-X-I-X-X-X-X-X-L-[KNRH]-[KRHQSQPN]-[VILATSG]
GL50803_9503	HYPOTHETICAL	HUMAN NWASP D88460	L-[LMF]-X-X-I-X-X-X-X-X-L-[KNRH]-[KRHQSQPN]-[VILATSG]
GL50803_9503	HYPOTHETICAL	HS SCAR 2	L-[LMF]-X-X-I-X-X-X-X-X-L-[KNRH]-[KRHQSQPN]-[VILATSG]
GL50803_9545	HYPOTHETICAL	SC VRP1 SGD YLR337W	L-[LMF]-X-X-I-X-X-X-X-X-L-[KNRH]-[KRHQSQPN]-[VILATSG]
GL50803_9545	HYPOTHETICAL	DM SCAR AAF53042	L-[LMFK]-X-X-I-X-X-X-X-X-L-[KNRH]-[KRHQSQPN]-[VILATSG]
GL50803_9545	HYPOTHETICAL	DM WASP AAF56819	L-[LMF]-X-X-I-X-X-X-X-X-L-[KNRH]-[KRHQSQPN]-[VILATSG]
GL50803_9545	HYPOTHETICAL	ID 095559 AL035289	L-[LMF]-X-X-I-X-X-X-X-X-L-[KNRH]-[KRHQSQPN]-[VILATSG]
GL50803_9545	HYPOTHETICAL	ID 043312 AB007889	[ML]-[LMF]-X-X-I-X-X-X-X-X-L-[KNRH]-[KRHQSQPN]-[VILATSG]
GL50803_9545	HYPOTHETICAL	HUMAN NWASP D88460	L-[LMF]-X-X-I-X-X-X-X-X-L-[KNRH]-[KRHQSQPN]-[VILATSG]
GL50803_95530	HYPOTHETICAL	HS CAP Q01518	L-[LMF]-X(1,3)-I-X(3,9)-L-[KRH]-[KRHQSQPN]-[VILATSG]
GL50803_95661	TUBULIN Y LIGASE	SC SRV 2 AAA35094	[VL]-[LMF]-X(1,3)-[IL]-X(3,9)-L-[KNRH]-[KRHQSQPN]-[VILATSG]
GL50803_95895	ZIP A	DM SACROMERE AAF54641	[EL]-[LMF]-X-X-[LI]-X-X-X-X-X-X-L-[KNRH]-[KRHQSQPNV]-[VILATSGK]
GL50803_96399	SPIndle pole protein	ID 075128 AB014533	L-[LMF]-X(1,3)-I-X(3,9)-L-[KNRH]-[KRHQSQPN]-[VILATSG]
GL50803_9697	HYPOTHETICAL	SC SRV 2 AAA35094	[VL]-[LMF]-X-X-[IL]-X-X-X-X-X-X-X-X-X-L-[KNRH]-[KRHQSQPN]-[VILATSG]
GL50803_9720	PROTEIN 21.1	DM SACROMERE AAF54641	[EL]-[LMF]-X(1,3)-I-X(3,9)-[LI]-[KNRH]-[KRHQSQPN]-[VILATSG]
L50803_15478	HYPOTHETICAL	LAS17 SGD YOR181W	L-[LMF]-X(1,3)-I-X(3,9)-L-[KNRH]-[KRHQSQPN]-[VILATSG]
Highlighted groups are redundant hits using different querry and PHI patterns
