## Supplementary material for "The *Giardia* lamellipodium-like ventrolateral flange supports attachment and rapid cytokinesis": Table S2

### Sheet: Sheet1
Plasmid	Sequence	Notes
pKS-Flangin-3HA-NEO (GL50803_7031)	F- 5’ ttggagctcACAAAGCGGACAAAACAAAG 3’	A fragment of Flangin was amplified using the indicated primers from WBC6 genomic DNA. The fragment was inserted into pKS-3HA-Neo digested with NotI and XhoI using traditional cloning. The vector was linearized with HindII to promote integration into the genome.
	R- 5’aagctcgagCGGTAGATCGGCATCCAACA 3’
pFlangin-eGFP	F- 5’ taaGGCGCGCCCAAAGCAATCTACCGGCAGC 3'	Flangin and its native promoter were amplified with the indicated primers. The restriction enzymes AscI and AgeI were used to linearize a modified pGFPapac vector (Singer et al. 1998 and Dawson et al. 2007). Traditional ligation was used to insert Flangin into the linearized vector after digesting the PCR product with AscI and Age1.
	cctaccggtgcCGGTAGATCGGCATCCAACA 3'
pKS_Flangin-mNG_PAC (Flangin-mNG)	F- 5' ggaccggtATGGTGAGCAAGGGCGAGGA 3'	mNG amplified from mNG template (Allele Biotechnology) and inserted in place of eGFP in pFlangin-eGFP. The restriction enzymes AgeI and NotI were used to excise eGFP. Traditional ligation was used to insert mNG into the linearized pFlanginGFPpac vector.
	R- 5’ CATGGACGAGCTGTACAAGTAAgcggccgcgg 3'
pNlop4_Flangin1-362-3HA_Neo	F-5’ TTTCCATGGgtATGCATCAGAATCCTTGCGC 3'	A 5' fragment of the Flangin coding region was amplified with the indicated primers. The PCR product and Nlop4-3HA (Gourguechon and Cande 2011) were digested with NcoI and AflIII and ligated together with traditional cloningNlopCycB 3HA. This was an intermediate step for pNlop4_Flangin1-362-N11-mNG_NEO
	R-5' GACGCCAATGCTCTTCAATTGcttaaggaa 3'
pNlop4_Flangin1-362-N11-mNG_NEO	F-5' CGCCAATGCTCTTCAATTGcttaagGGATCCGGAGGCGGTTCAGGCGGAGG 3'	N11-mNG amplifed from pKs_N11-mNG_NEO (Hennessey 2020). The restriction enzymes AflII and BamHI were used to linearize the pNlop4_Flangin-1-362-3HA_NEO vector. Gibson assembly was used to ligate the N11-mNG and linerized pNlop4_Flangin-1-300-NEO vector.
	R-5' cggaaagaattcctaggatccttacttgtacagctcgtcca 3'
pNlop4_Flangin301-995-N11-mNG_NEO	F-5' atcagtgatagagactaggaagcttATGATTAAAAAACTTGTTGGAACAG 3'	pNlop4_Flangin1-362-N11-mNG_NEO was digested w/ HindIII and AflII. The PCR fragment was cloned in using Gibson assembly.
	R-5' accgcctccggatcccttaagcggtagatcggcatccaac 3'
HALO_C18_Rac_Puro (Halo-Rac)	F-5' aggaaatgaggatacagccatggcagaaatcggtactggctttcc 3'	Halo was amplified from a donor vector using these primers and then cloned into NcoI+BamHI digested msRacPuro vector (Krtkova 2016). The resulting vector was linearized with PstI for integration into the Giardia genome.
	R-5' gtactagtcatttcgaaggatccgcttccgcttccgcc 3'
pks_N11_CRIB1+2_mNG_3HA_Neo (CRIB-mNG)	F-5' tggcggccgctctagaactagtgggcttcaaaggctccatc 3'	Primers were used to amplify 89 bp of the promoter and 588bp of GL50803_2796 (PAK kinase). Gibson cloning was used to insert the PCR product into SpeI+BamHI digested pks_N11_mNnGreen_3HA_NEO
	R-5' GCCTGAACCGCCTCCGGATCCgtccttgttctgccctattttc 3'
Vector Sequences are avilable upon request
